# Animal-free peptones do not alter bacteriophages propagated for therapeutic use

**DOI:** 10.64898/2026.02.25.707854

**Authors:** Daniel R. Laucirica, Phoebe G. Carr, Mitchell G. Hedges, Andrew Vaitekenas, Zlatibor Velickovic, Stephen M. Stick, Samuel T. Montgomery, Anthony Kicic, Phage WA

## Abstract

**Aims:** Bacteriophage (phage) propagation has traditionally relied on bacterial culture media containing animal-derived ingredients; however, safety concerns with animal-derived materials for production of phages for therapeutic use limit their acceptability. We compared animal-free and traditional media formulations, and evaluated their effects on phage yield, bactericidal activity, and genomic characteristics, hypothesizing no significant differences would be observed.

**Methods and Results:** Phages targeting *Pseudomonas aeruginosa* (n=8) and *Staphylococcus aureus* (n=1) were propagated in solid and liquid media containing animal-free (AF) or animal-derived (LB) peptones. Kinetic assays were used to assess phage suppression of host bacterial growth. In a mock therapeutic phage screen, spot tests, Efficiency of Plating (EOP) and kinetic assays were performed against novel bacterial targets. Whole genome sequencing of phages and their bacterial hosts propagated in AF or LB broth was used to observe genomic differences between formulations. Animal-free peptone did not impact phage yield, with both AF and LB phage stocks growing to high titers (≥10^8^ PFU/mL). Kinetic assay results showed similar suppression indices for AF and LB-grown phages. Likewise, phage screen spot test, EOP, and kinetic assay results were similar between AF and LB phages. Comparisons of phage and bacterial genome annotations showed no major differences arising from media formulation.

**Conclusions:** Findings suggest animal-free peptones do not significantly alter phage yield, bactericidal activity, or genomic characteristics, supporting use of animal-free medium for medicinal phage manufacture. This is one of the first studies to systematically combine phenotypic and genomic assessment of phages and hosts across animal-free and traditional media.

**Impact Statement:** Phage therapy is increasingly used to treat antimicrobial resistance infections. Emerging guidelines and regulations for the manufacture of phage therapeutics will impact laboratory processes and materials used for phage production. Here, we explored the use of an animal-free medium for medicinal phage propagation, providing data on phage yield and metrics of phage activity.
