## Supplementary Table for "Animal-free peptones do not alter bacteriophages propagated for therapeutic use": Supplementary Table 5.csv

Sample	POS	REF	ALT	QUAL	DP	REF_DP	ALT_DP	protein	protein_full
M1C014_AF	2459516	T	A	31.35	320	3	313	pheT	phenylalanine--tRNA ligase subunit beta
M1C054_AF	509481	T	C	8.28	586	189	47
M1C054_AF	4557251	T	A	12.65	436	195	137	MprF	bifunctional lysylphosphatidylglycerol flippase/synthetase
M1C054_AF	5134233	G	GC	5.28	454	193	128		MOSC domain-containing protein
M1C077_AF	2760251	G	GTAGTC	36.5	484	2	468	mexT	multidrug efflux system transcriptional regulator
M1C077_AF	5204898	G	A	35.4	613	6	603	rplU	50S ribosomal protein L21
